# A next generation approach to species delimitation reveals the role of hybridization in a cryptic species complex of corals

**DOI:** 10.1101/523936

**Authors:** Andrea M. Quattrini, Tiana Wu, Keryea Soong, Ming-Shiou Jeng, Yehuda Benayahu, Catherine S. McFadden

## Abstract

**Background:** Our ability to investigate processes shaping the evolutionary diversification of corals (Cnidaria: Anthozoa) is limited by a lack of understanding of species boundaries. Discerning species has been challenging due to a multitude of factors, including homoplasious and plastic morphological characters and the use of molecular markers that are either not informative or have not completely sorted. Hybridization can also blur species boundaries by leading to incongruence between morphology and genetics. We used traditional DNA barcoding and restriction-site associated DNA sequencing combined with coalescence-based and allele-frequency methods to elucidate species boundaries and simultaneously examine the potential role of hybridization in a speciose genus of octocoral, *Sinularia*.

**Results:** Species delimitations using two widely used DNA barcode markers, *mtMutS* and 28S rDNA, were incongruent with one another and with the morphospecies identifications, likely due to incomplete lineage sorting. In contrast, 12 of the 15 morphospecies examined formed well-supported monophyletic clades in both concatenated RAxML phylogenies and SNAPP species trees of >6,000 RADSeq loci. DAPC and Structure analyses also supported morphospecies assignments, but indicated the potential for two additional cryptic species. Three morphologically distinct species pairs could not, however, be distinguished genetically. ABBA-BABA tests demonstrated significant admixture between some of those species, suggesting that hybridization may confound species delimitation in *Sinularia*.

**Conclusions:** A genomic approach can help to guide species delimitation while simultaneously elucidating the processes generating diversity in corals. Results support the hypothesis that hybridization is an important mechanism in the evolution of Anthozoa, including octocorals, and future research should examine the contribution of this mechanism in generating diversity across the coral tree of life.
