## Supplementary material for "A next generation approach to species delimitation reveals the role of hybridization in a cryptic species complex of corals": Quattrini_SupplFile2_abba-baba.tests.xlsx

### Sheet: clade4_abba-baba
test	dstat	bootmean	bootstd	Z	ABBA	BABA	nloci
0	-0.0152622	-0.0144971	0.0256246	0.595607	323.281	333.302	4225		*significant results are in bold
1	-0.0321432	-0.0324744	0.031449	1.02208	296.666	316.371	3896
2	0.0053708	0.00583546	0.028603	0.18777	328.672	325.161	4223
3	-0.0351363	-0.0350779	0.0546442	0.643001	153.429	164.603	3279
4	-0.013398	-0.00863701	0.0576631	0.232349	103.554	106.366	3478
5	-0.0406741	-0.0391864	0.0519795	0.782504	106.135	115.135	3681
6	-0.0433897	-0.0454673	0.0792364	0.547598	64.7323	70.6045	2494
7	-0.0290079	-0.0303623	0.0780581	0.371619	65.7177	69.6443	2496
8	-0.0262607	-0.0231417	0.0807876	0.325058	63.7968	67.2378	2496
9	-0.021303	-0.0182634	0.0820161	0.259742	62.5478	65.2707	2496
10	0.114516	0.114089	0.0332446	3.44464	584.66	464.513	3894
11	0.114938	0.115038	0.0369284	3.11245	505.831	401.54	3471
12	0.0677205	0.0661915	0.0425625	1.59108	381.601	333.194	2751
13	0.0661906	0.0671535	0.0448842	1.4747	354.972	310.897	2422
14	0.108801	0.106971	0.0348744	3.1198	553.286	444.703	3760
15	0.135621	0.135259	0.0375368	3.61301	509.283	387.641	3450
16	0.14266	0.139423	0.0403866	3.53235	446.654	335.126	2937
17	0.117999	0.12007	0.0372944	3.16399	522.559	412.252	3583
18	0.128358	0.127439	0.0312687	4.10499	600.669	464.009	3894
19	0.177925	0.177495	0.0390691	4.55412	441.081	307.831	2919
20	0.141411	0.141379	0.0388243	3.64233	483.636	363.8	3194
21	0.134005	0.133934	0.0384133	3.48849	533.612	407.499	3529
22	0.138239	0.139157	0.0378448	3.6528	492.819	373.113	3173
23	0.131541	0.132856	0.0346707	3.79402	555.836	426.605	3583
24	0.127373	0.127456	0.0369409	3.44801	530.232	410.419	3498

### Sheet: clade5_abba-baba
test	dstat	bootmean	bootstd	Z	ABBA	BABA	nloci
0	-0.0485427	-0.0489834	0.0434536	1.11712	196.232	216.255	1867
1	-0.0833698	-0.0859202	0.0425446	1.95959	214.371	253.366	1946
2	-0.0124219	-0.0117237	0.049349	0.251715	153.899	157.771	1519	*significant results are in bold
3	0.0158162	0.0147442	0.0435395	0.363261	242.547	234.994	1918
4	-0.162762	-0.162033	0.068858	2.36373	70.9027	98.4702	1350
5	-0.122929	-0.122992	0.0433973	2.83265	195.882	250.791	1890
6	0.0516456	0.0506657	0.0413052	1.25034	229.038	206.543	1908
7	-0.0597862	-0.0593864	0.0408847	1.46231	234.682	264.528	1987
8	0.0415655	0.0414083	0.0399529	1.04036	238.332	219.31	1917
9	0.138049	0.139885	0.0444189	3.1079	209.88	158.962	1565
10	0.102842	0.103375	0.0479811	2.14339	167.001	135.855	1580
11	-0.098818	-0.0991815	0.0420432	2.35039	146.013	178.035	2029
12	-0.104827	-0.103297	0.0472265	2.21967	142.786	176.227	2029
13	-0.0806537	-0.0792729	0.0423464	1.90462	154.995	182.19	2027
14	-0.149122	-0.150367	0.0333256	4.47469	128.761	173.893	2032
15	-0.19562	-0.197178	0.0445964	4.38646	98.1518	145.892	1799
16	-0.115315	-0.117746	0.0458807	2.51337	120.061	151.36	1906
17	-0.1128	-0.114186	0.044252	2.54903	117.558	147.451	1890
18	-0.114127	-0.110705	0.0451227	2.52926	126.329	158.879	1937
19	-0.147646	-0.149204	0.0483277	3.0551	112.442	151.397	1737
20	-0.190615	-0.191776	0.0428483	4.44862	95.9895	141.202	1679
21	-0.136836	-0.135507	0.0438763	3.11867	112.384	148.016	1880
22	-0.132994	-0.134854	0.0401271	3.31433	124.298	162.431	1948
23	-0.177617	-0.177343	0.0446181	3.98083	108.435	155.274	1851
24	-0.218953	-0.219088	0.0416198	5.26078	108.379	169.143	1933
25	-0.181863	-0.182142	0.0414459	4.38797	121.757	175.887	1991
26	-0.18967	-0.187987	0.0445315	4.25923	102.243	150.106	1757
27	-0.117034	-0.117074	0.047889	2.44385	115.058	145.559	1822
28	-0.179043	-0.179737	0.0453241	3.95027	104.491	150.068	1850
29	0.0650994	0.0657803	0.0393986	1.65233	167.468	146.997	2006
30	0.132124	0.13228	0.0436998	3.02345	231.06	177.129	1919
31	0.0888966	0.0885455	0.0530772	1.67486	176.066	147.318	1586
32	0.0951981	0.0966922	0.058531	1.62646	129.782	107.22	1314
33	0.118053	0.117917	0.0529389	2.22999	185.735	146.512	1637
34	0.0969602	0.0988721	0.0565744	1.71385	163.844	134.88	1401
35	0.0730792	0.0736504	0.048565	1.50477	190.674	164.704	1680
36	0.130827	0.131306	0.0511038	2.56003	197.869	152.086	1613
37	0.155358	0.157347	0.0464978	3.34119	225.633	164.953	1867
38	0.0904685	0.0916677	0.0552821	1.63649	164.402	137.124	1471
39	0.128809	0.127913	0.0495755	2.59825	200.136	154.46	1683
40	0.151676	0.151396	0.0488308	3.10615	214.761	158.193	1758
41	0.102498	0.105065	0.04972	2.0615	188.011	153.053	1639
42	0.138225	0.139312	0.0518048	2.66819	191.419	144.928	1609
43	0.0787566	0.0781818	0.0538306	1.46305	186.367	159.155	1622
44	0.131199	0.128147	0.0658382	1.99275	131.542	101.029	1133
45	0.1828	0.180604	0.0660655	2.76695	101.511	70.1343	1392
46	-0.0273914	-0.0283416	0.0467218	0.586266	98.9628	104.537	1660
47	-0.0112787	-0.0108929	0.0488417	0.230923	103.278	105.634	1637
48	-0.146277	-0.147987	0.0470071	3.1118	157.094	210.927	1550
49	-0.0888328	-0.0876057	0.0512682	1.73271	164.026	196.009	1513

### Sheet: clade4_partitioned_Dstats
test	"p"	Dstat	bootmean	bootstd	Z	ABxxA	BAxxA	nloci
0	p3	-0.16129	-0.177468	0.222575	0.724657	3.25	4.5	2361
0	p4	0.176286	0.172165	0.150325	1.1727	10.4375	7.30903	2361
0	shared	-0.0120483	-0.00788921	0.0844685	0.142636	63.6135	65.1651	2361
1	p3	0.0610754	0.0713506	0.149326	0.409006	8.77708	7.76667	2223
1	p4	0.259276	0.261756	0.159941	1.62107	11.7375	6.90417	2223
1	shared	0.145142	0.14659	0.0492539	2.94682	195.518	145.956	2223
2	p3	-0.501018	-0.45138	0.249386	2.00901	1.91406	5.75781	2392
2	p4	0.278229	0.268387	0.140293	1.98319	6.79115	3.83472	2392
2	shared	-0.00735407	-0.00496874	0.0816771	0.0900383	61.4436	62.3541	2392
3	p3	0.0633397	0.0639202	0.16006	0.395724	8.00923	7.05506	2228
3	p4	-0.298515	-0.29169	0.157541	1.89485	8.95625	16.5789	2228
3	shared	-0.145369	-0.14446	0.051222	2.83803	141.138	189.152	2228
