## Supplementary material for "A next generation approach to species delimitation reveals the role of hybridization in a cryptic species complex of corals": Quattrini_SupplFile3.xlsx

### Sheet: Sheet1
NO.	ZMTAU	Species	Year	Site	Depth (m)	mtMutS	28S	RAD Clade	mtMutS MOTU	28S MOTU
Z33623	Co33623	abrupta	2006	Penghu	2-8	JX991168	MK333541	5.3	5.4	5.1
D19	Co35331	abrupta	2011	6	8-10	MH516666	MK333539	5.3	5.1	5.1
D329	Co36332	abrupta	2013	2	10-13	MH516668	MK333540	5.3	5.5	5.1
D403	Co36897	acuta	2015	7	12-14	MH516671	MK333542	5.3	5.1	5.1
D450	Co36943	acuta	2015	1	4-5	MH516672	MK333543	5.3	5.1	5.1
D465	Co36957	acuta	2015	10	6-8	MH516674	MK333544	5.3	5.4	5.1
D492	Co36984	acuta	2015	9	4-8	MH516675	MK333545	5.3	5.4	5.1
D496	Co36988	acuta	2015	9	4-8	MH516676	MK333546	5.3	5.1	5.1
D500	Co36992	acuta	2015	9	5-7	MH516677	MK333547	5.3	5.1	5.1
D505	Co36997	acuta	2015	9	5-7	MH516678	MK333548	5.3	5.1	5.1
D511	Co37003	acuta	2015	9	5-7	MH516679	MK333549	5.3	5.4	5.1
D517	Co37009	acuta	2015	12	5-8	MH516680	MK333550	5.3	5.1	5.1
D524	Co37016	acuta	2015	12	5-8	MH516681	MK333551	5.3	5.1	5.1
D537	Co37028	acuta	2015	11	7-9	MH516682	MK333552	5.3	5.4	5.1
D330	Co36333	ceramensis	2013	2	10-13	MH516701	MK333553	4.3	4.3	4.3
D351	Co36355	ceramensis	2013	5	7-8	MH516703	MK333554	4.3	4.3	4.3
D445	Co36938	ceramensis	2015	1	4-5	MH516707	MK333556	4.3	4.6	4.3
D509	Co37001	ceramensis	2015	9	5-7	MH516708	MK333557	4.3	4.3	4.3
D518	Co37010	ceramensis	2015	12	5-8	MH516709	MK333558	4.3	4.6	4.3
D441	Co37429	ceramensis	2015	1	3-4	MH516706	MK333555	4.3	4.6	4.3
Z34665**	Co34665	daii	2009	Penghu	6-8	JX991170	MK333559	5.1	5.1	5.4
D413	Co36907	densa	2015	7	12-14	MH516714	MK333560	5.5	5.3	5.1
D442	Co36935	densa	2015	1	3-4	MH516715	MK333561	5.5	5.2	5.1
D473	Co36965	densa	2015	10	6-8	MH516716	MK333562	5.5	5.3	5.1
D485	Co36977	densa	2015	9	4-6	MH516717	MK333563	5.5	5.3	5.1
D493	Co36985	densa	2015	9	4-6	MH516718	MK333564	5.5	5.3	5.1
D513	Co37005	densa	2015	9	5-7	MH516719	MK333565	5.5	5.3	5.1
D404	Co36898	exilis	2015	7	12-14	MH516722	MK333566	5.7	5.1	5.1
D514	Co37006	exilis	2015	12	5-8	MH516724	MK333567	5.7	5.1	5.2
D422	Co36916	humilis	2015	8	19-21	MH516742	MK333568	4.1	4.1	4.1
D449	Co36942	humilis	2015	1	3-4	MH516744	MK333569	4.1	4.1	4.1
D451	Co36944	humilis	2015	1	3-4	MH516745	MK333570	4.1	4.1	4.1
D494	Co36986	humilis	2015	9	4-6	MH516746	MK333571	4.1	4.1	4.1
D20	Co35332	lochmodes	2011	6	8-10	MH516748	MK333572	5.8	5.2	5.1
D080	Co35391	lochmodes	2011	3	5	MH516749	MK333573	5.8	5.2	5.1
D115	Co35423	lochmodes	2011	4	5-6	MH516750	MK333574	5.8	5.2	5.1
D118	Co35426	lochmodes	2011	4	5-6	MH516751	MK333575	5.8	5.2	5.1
D382	Co36386	lochmodes	2013	1	7-8	MH516754	NA	5.8	5.2	na
D409	Co36903	lochmodes	2015	7	12-14	MH516755	MK333576	5.8	5.2	5.1
D444	Co36937	lochmodes	2011	1	4-5	MH516757	MK333578	5.8	5.2	5.1
D280	Co36283	maxima	2013	13	6-10	MH516759	NA	5.4	5.6	na
D297	Co36300	maxima	2013	13	12-17	MH516760	MK333579	5.4	5.6	5.2
D430	Co36924	maxima	2015	1	3-4	MH516765	MK333580	5.4	5.6	5.2
D63	Co35374	pavida	2011	3	5	MH516768	MK333581	4.2	4.2	4.2
D453	Co36946	pavida	2015	1	4-5	MH516770	MK333582	4.2	4.2	4.2
Z34681**	Co34681	penghuensis	2009	Penghu	7-9	JX991184	MK333589	5.2a	5.1	5.3
Z34706**	Co34706	penghuensis	2009	Penghu	6-7	JX991185	MK333590	5.2b	5.1	5.3
D2	Co35314	penghuensis	2011	6	8-10	MH516771	MK333583	5.2b	5.7	5.3
D339	Co36343	penghuensis	2013	5	7-8	MH516776	MK333584	5.2b	5.1	5.3
D420	Co36914	penghuensis	2015	8	19-21	MH516777	MK333585	5.1	5.1	5.4
D425	Co36919	penghuensis	2015	1	3-4	MH516778	MK333586	5.1	5.1	5.4
D427	Co36921	penghuensis	2015	1	3-4	MH516779	MK333587	5.1	5.1	5.4
D508	Co37000	penghuensis	2015	9	5-7	MH516781	MK333588	5.1	5.1	5.4
Z34643**	Co34691	penghuensis	2009	Penghu		JX991192	MK333608	5.2a	5.1	5.3
D302	Co36307	slieringsi	2013	2	10-12	MH516787	MK333591	5.2b	5.1	5.3
D312	Co36315	slieringsi	2013	2	10-12	MH516788	MK333592	5.2b	5.1	5.3
D392	Co36397	slieringsi	2013	1	7-8	MH516789	MK333593	5.2a	5.1	5.3
D419	Co36913	slieringsi	2015	8	19-21	MH516790	MK333594	5.2a	5.1	5.3
D429	Co36923	slieringsi	2015	1	3-4	MH516792	MK333595	5.2b	5.1	5.3
D432	Co36926	slieringsi	2015	1	3-4	MH516794	MK333596	5.2b	5.1	5.3
D433	Co36927	slieringsi	2015	1	3-4	MH516795	MK333597	5.2b	5.1	5.3
D437	Co36931	slieringsi	2015	1	3-4	MH516796	MK333598	5.2a	5.1	5.3
D439	Co36933	slieringsi	2015	1	3-4	MH516797	MK333599	5.2b	5.8	5.3
D455	Co36948	slieringsi	2015	1	4-5	MH516798	MK333600	5.2a	5.1	5.3
D487	Co36979	slieringsi	2015	9	4-6	MH516800	MK333601	5.2b	5.1	5.3
D489	Co36981	slieringsi	2015	9	4-6	MH516801	MK333602	5.2b	5.1	5.3
D507	Co36999	slieringsi	2015	9	5-7	MH516802	MK333603	5.2b	5.1	5.3
D515	Co37007	slieringsi	2015	12	5-8	MH516803	MK333604	5.2b	5.1	5.3
D527	Co37019	slieringsi	2015	12	5-8	MH516804	MK333605	5.2b	5.1	5.3
D531	Co37023	slieringsi	2015	11	7-9	MH516806	MK333606	5.2a	5.1	5.3
D540	Co37031	slieringsi	2015	11	7-9	MH516807	MK333607	5.2a	5.1	5.3
D61	Co35372	tumulosa	2011	3	5	MH516810	MK333609	4.4b	4.4	4.4
D285	Co36288	tumulosa	2013	13	12-17	MH516813	MK333610	4.4b	4.4	4.4
D324	Co36327	tumulosa	2013	2	10-12	MH516815	MK333611	4.4a	4.4	4.4
D357	Co36361	tumulosa	2013	5	7-8	MH516816	MK333612	4.4a	4.5	4.4
D384	Co36389	tumulosa	2013	1	7-8	MH516819	MK333613	4.4a	4.5	4.4
D415	Co36909	tumulosa	2015	7	12-14	MH516821	MK333614	4.4b	4.4	4.4
D435	Co36929	tumulosa	2015	1	3-4	MH516822	MK333615	4.4b	4.4	4.4
D438	Co36932	tumulosa	2015	1	3-4	MH516823	MK333616	4.4a	4.5	4.4
D457	Co36950	tumulosa	2015	1	4-5	MH516824	NA	4.4b	4.4	na
D460	Co36953	tumulosa	2015	9	5-7	MH516825	MK333617	4.4a	4.5	4.4
D526	Co37018	tumulosa	2015	12	5-8	MH516826	MK333618	4.4b	4.4	4.4
D536	Co37027	tumulosa	2015	11	7-9	MH516827	MK333619	4.4b	4.4	4.4
R41341*	Coel.41341	verruca	2010	Palau	10	KF915765	KF915525	4.4a	4.5	4.4
Z34695**	Co34695	wanannensis	2009	Penghu	8-10	JX991188	MK333628	5.6	5.1	5.2
D401	Co36895	wanannensis	2015	7	12-14	MH516837	MK333620	5.6	5.5	5.2
D411	Co36905	wanannensis	2015	7	12-14	MH516838	MK333621	5.6	5.5	5.2
D416	Co36910	wanannensis	2015	8	19-21	MH516840	MK333622	5.6	5.5	5.2
D421	Co36915	wanannensis	2015	8	19-21	MH516841	MK333623	5.6	5.5	5.2
D506	Co36998	wanannensis	2015	9	5-7	MH516842	MK333624	5.6	5.5	5.2
D512	Co37004	wanannensis	2015	9	5-7	MH516843	MK333625	5.6	5.5	5.2
D525	Co37017	wanannensis	2015	12	5-8	MH516845	MK333626	5.6	5.5	5.2
D538	Co37029	wanannensis	2015	11	7-9	MH516846	MK333627	5.6	5.5	5.2
*	deposited at Naturalis Biodiversity Center, Leiden (RMNH)
**	type material

### Sheet: Sites
	Lat - 20N	Long- 116E
1	43.448	42.52
1	43.393	42.525
17	35.392	46.868
3	46.43	46.868
4	46.689	47.932
5	46.778	48.533
6	46.836	48.642
8	46.703	50.324
16	35.859	51.38
15	35.941	51.632
11	44.316	54.827
12	44.422	54.865
13	41.994	55.37
14	41.509	55.379
